# Atlas of Transcription Factor Binding Sites from ENCODE DNase Hypersensitivity Data Across 27 Tissue Types

**DOI:** 10.1101/252023

**Authors:** Cory C. Funk, Alex M. Casella, Segun Jung, Matthew A. Richards, Alex Rodriguez, Paul Shannon, Rory Donovan-Maiye, Ben Heavner, Kyle Chard, Yukai Xiao, Gustavo Glusman, Nilufer Ertekin-Taner, Todd E. Golde, Arthur Toga, Leroy Hood, John D. Van Horn, Carl Kesselman, Ian Foster, Ravi Madduri, Nathan D. Price, Seth A. Ament

## Abstract

There is intense interest in mapping the tissue-specific binding sites of transcription factors in the human genome to reconstruct gene regulatory networks and predict functions for non-coding genetic variation. DNase-seq footprinting provides a means to predict genome-wide binding sites for hundreds of transcription factors (TFs) simultaneously. However, despite the public availability of DNase-seq data for hundreds of samples, there is neither a unified analytical workflow nor a publicly accessible database providing the locations of footprints across all available samples. Here, we implemented a workflow for uniform processing of footprints using two state-of-the-art footprinting algorithms: Wellington and HINT. Our workflow scans the footprints generated by these algorithms for 1,530 sequence motifs to predict binding sites for 1,515 human transcription factors. We applied our workflow to detect footprints in 192 DNase-seq experiments from ENCODE spanning 27 human tissues. This collection of footprints describes an expansive landscape of potential TF occupancy. At thresholds optimized through machine learning, we report high-quality footprints covering 9.8% of the human genome. These footprints were enriched for true positive TF binding sites as defined by ChIP-seq peaks, as well as for genetic variants associated with changes in gene expression. Integrating our footprint atlas with summary statistics from genome-wide association studies revealed that risk for neuropsychiatric traits was enriched specifically at highly-scoring footprints in human brain, while risk for immune traits was enriched specifically at highly-scoring footprints in human lymphoblasts. Our cloud-based workflow is available at github.com/globusgenomics/genomics-footprint and a database with all footprints and TF binding site predictions are publicly available at http://data.nemoarchive.org/other/grant/sament/sament/footprint_atlas.
