## Supplemental Table 3 for "Atlas of Transcription Factor Binding Sites from ENCODE DNase Hypersensitivity Data Across 27 Tissue Types": ST3.xlsx

### Sheet: Sheet1
GWAS	Category	Reference	Download_link
Years_of_Education2	brain_related	Okbay et al., 2016 Nature	https://data.broadinstitute.org/alkesgroup/sumstats_formatted/PASS_Years_of_Education2.sumstats
Schizophrenia	brain_related	SCZ Working Group of the PGC, 2014 Nature	https://data.broadinstitute.org/alkesgroup/sumstats_formatted/PASS_Schizophrenia.sumstats
Neuroticism	brain_related	Okbay et al., 2016 Nat Genet	https://data.broadinstitute.org/alkesgroup/sumstats_formatted/PASS_Neuroticism.sumstats
Bipolar_Disorder	brain_related	BIP Working Group of the PGC, 2011 Nat Genet	https://data.broadinstitute.org/alkesgroup/sumstats_formatted/PASS_Bipolar_Disorder.sumstats
Alcohol_intake_frequency	brain_related	http://www.nealelab.is/uk-biobank/	https://www.dropbox.com/s/bi7t4rekkhpa4ks/1558.gwas.imputed_v3.both_sexes.tsv.bgz?dl=0
Alcohol_usually_taken_with_meals	brain_related	http://www.nealelab.is/uk-biobank/	https://www.dropbox.com/s/ra3tw6s1kw31ywn/1618.gwas.imputed_v3.both_sexes.tsv.bgz?dl=0
Age_completed_full_time_education	brain_related	http://www.nealelab.is/uk-biobank/	https://www.dropbox.com/s/o1o31tevhou822f/845.gwas.imputed_v3.both_sexes.tsv.bgz?dl=0
Job_involves_heavy_manual_or_physical_work	brain_related	http://www.nealelab.is/uk-biobank/	https://www.dropbox.com/s/zswrzp8s19j28sz/816.gwas.imputed_v3.both_sexes.tsv.bgz?dl=0
Job_involves_mainly_walking_or_standing	brain_related	http://www.nealelab.is/uk-biobank/	https://www.dropbox.com/s/de1u2yul4cffb1i/806.gwas.imputed_v3.both_sexes.tsv.bgz?dl=0
Age_at_first_live_birth	brain_related	http://www.nealelab.is/uk-biobank/	https://www.dropbox.com/s/bqjiqclxdb195d6/2754_irnt.gwas.imputed_v3.both_sexes.tsv.bgz?dl=0
Fluid_intelligence_score	brain_related	http://www.nealelab.is/uk-biobank/	https://www.dropbox.com/s/t3lrfj1id8133sx/20016_irnt.gwas.imputed_v3.both_sexes.tsv.bgz?dl=0
Fedup_feelings	brain_related	http://www.nealelab.is/uk-biobank/	https://www.dropbox.com/s/kv6ltvrmkrugfy1/1960.gwas.imputed_v3.both_sexes.tsv.bgz?dl=0
Frequency_of_tiredness_lethargy_in_last_2_weeks	brain_related	http://www.nealelab.is/uk-biobank/	https://www.dropbox.com/s/usoitcixaa39gtw/2080.gwas.imputed_v3.both_sexes.tsv.bgz?dl=0
Mood_swings	brain_related	http://www.nealelab.is/uk-biobank/	https://www.dropbox.com/s/q4yv2y5u07z7qc6/1920.gwas.imputed_v3.both_sexes.tsv.bgz?dl=0
Seen_doctor_GP_for_nerves_anxiety_tension_or_depression	brain_related	http://www.nealelab.is/uk-biobank/	https://www.dropbox.com/s/ow0kr506vn2fiox/2090.gwas.imputed_v3.both_sexes.tsv.bgz?dl=0
Number_of_incorrect_matches_in_round	brain_related	http://www.nealelab.is/uk-biobank/	https://www.dropbox.com/s/nb54tjjsoijf2x4/399_irnt.gwas.imputed_v3.both_sexes.tsv.bgz?dl=0
Mean_time_to_correctly_identify_matches	brain_related	http://www.nealelab.is/uk-biobank/	https://www.dropbox.com/s/ysx8s20g8la9lm1/20023_irnt.gwas.imputed_v3.both_sexes.tsv.bgz?dl=0
Daytime_dozing_sleeping_narcolepsy	brain_related	http://www.nealelab.is/uk-biobank/	https://www.dropbox.com/s/chtk02fbduvzv3r/1220.gwas.imputed_v3.both_sexes.tsv.bgz?dl=0
Getting_up_in_morning	brain_related	http://www.nealelab.is/uk-biobank/	https://www.dropbox.com/s/0v2exws5j8z4yo7/1170.gwas.imputed_v3.both_sexes.tsv.bgz?dl=0
Morningevening_person_chronotype	brain_related	http://www.nealelab.is/uk-biobank/	https://www.dropbox.com/s/h6vnprrobkdia2d/1180.gwas.imputed_v3.both_sexes.tsv.bgz?dl=0
Nap_during_day	brain_related	http://www.nealelab.is/uk-biobank/	https://www.dropbox.com/s/q8fynq2rnkgttoi/1190.gwas.imputed_v3.both_sexes.tsv.bgz?dl=0
Sleep_duration	brain_related	http://www.nealelab.is/uk-biobank/	https://www.dropbox.com/s/7tgjc9s68gp9d5a/1160.gwas.imputed_v3.both_sexes.tsv.bgz?dl=0
Sleeplessness_insomnia	brain_related	http://www.nealelab.is/uk-biobank/	https://www.dropbox.com/s/jeolythrs18jk9p/1200.gwas.imputed_v3.both_sexes.tsv.bgz?dl=0
Snoring	brain_related	http://www.nealelab.is/uk-biobank/	https://www.dropbox.com/s/dvmbzveuc0htuj3/1210.gwas.imputed_v3.both_sexes.tsv.bgz?dl=0
Current_tobacco_smoking	brain_related	http://www.nealelab.is/uk-biobank/	https://www.dropbox.com/s/nwqshg5soaayh03/1239.gwas.imputed_v3.both_sexes.tsv.bgz?dl=0
Ever_smoked	brain_related	http://www.nealelab.is/uk-biobank/	https://www.dropbox.com/s/2vxlmq7q7ozxgf9/20160.gwas.imputed_v3.both_sexes.tsv.bgz?dl=0
Past_tobacco_smoking	brain_related	http://www.nealelab.is/uk-biobank/	https://www.dropbox.com/s/29b2w1qc9erzlo4/1249.gwas.imputed_v3.both_sexes.tsv.bgz?dl=0
Celiac	immune_related	Dubois et al., 2010 Nat Genet	https://data.broadinstitute.org/alkesgroup/sumstats_formatted/PASS_Celiac.sumstats
Lupus	immune_related	Bentham et al., 2015 Nat Genet	https://data.broadinstitute.org/alkesgroup/sumstats_formatted/PASS_Lupus.sumstats
Primary_biliary_cirrhosis	immune_related	Cordell et al., 2015 Nat Commun	https://data.broadinstitute.org/alkesgroup/sumstats_formatted/PASS_Primary_biliary_cirrhosis.sumstats
Type_1_Diabetes	immune_related	Bradfield et al., 2011 Plos Genet	https://data.broadinstitute.org/alkesgroup/sumstats_formatted/PASS_Type_1_Diabetes.sumstats
Crohns_Disease	immune_related	Jostins et al., 2012 Nature	https://data.broadinstitute.org/alkesgroup/sumstats_formatted/PASS_Crohns_Disease.sumstats
Multiple_sclerosis	immune_related	IMS Genetics Consortium, 2011 Nature	https://data.broadinstitute.org/alkesgroup/sumstats_formatted/PASS_Multiple_sclerosis.sumstats
Rheumatoid_Arthritis	immune_related	Okada et al., 2014 Nature	https://data.broadinstitute.org/alkesgroup/sumstats_formatted/PASS_Rheumatoid_Arthritis.sumstats
Ulcerative_Colitis	immune_related	Jostins et al., 2012 Nature	https://data.broadinstitute.org/alkesgroup/sumstats_formatted/PASS_Ulcerative_Colitis.sumstats
